# Computational Analysis of Human Cysteine Redox Proteoforms Reveals Novel Insights

**DOI:** 10.1101/2024.09.18.613618

**Authors:** James N. Cobley, Panagiotis N. Chatzinikolaou, Cameron Schmidt

## Abstract

Since cysteine redox proteoforms (*i*) are virtually unstudied, we derived novel insights by computationally analysing the human proteome. Our analysis revealed a vast, effectively infinite, theoretical *i* space housing 3.02 x 10^169^ unique cysteine redox proteoforms. For >80% and 99% of the human proteome, the *i* space comprises 6.83 x 10^8^ and 1.76 x 10^31^ unique proteoforms, respectively. The heterogenous distribution of the *i* space by gene ontology terms, suggests, but does not prove, functional speciation. To theoretically limit the number of cysteine redox proteoforms that can be “downloaded” from the abstract *i* “cloud”, we implement novel equations. Protein copy numbers limit the *i* space by 161-logs to 4.04 x 10^7^ unique cysteine redox proteoforms per HeLa cell. An immutable law: the number of cysteine redox proteoform molecules (*Ni*) must equal the number of cysteine-containing protein molecules. We compute an *Ni* value of 1.70 x 10^9^ per HeLa cell. While *Ni* will be displaced from thermodynamic equilibrium towards the reduced state (e.g., ≈90%-reduced), it is possible that the number of partially oxidised cysteine redox proteoform molecules is in the order of 10^6-8^ per HeLa cell. Consistent with this, 100%-oxidised forms were observed in 60% of the proteins studied to date. Our analysis advances understanding of redox biology at the proteoform level.
