## Supplementary material for "Computational Analysis of Human Cysteine Redox Proteoforms Reveals Novel Insights": Data file 1

### Sheet: Sheet1
Cysteine Residues	Number of Proteins	Cysteines	I space	total i space	Total (%)	Cys (%)
0	617	0	0	0	3.01948
1	888	888	2	1776	4.3457	4.481	1776
2	1140	2280	4	4560	5.57894	5.75264	3420
3	1298	3894	8	10384	6.35216	6.54993	5192
4	1263	5052	16	20208	6.18088	6.37332	6315
5	1189	5945	32	38048	5.81873	5.9999	7134
6	1278	7668	64	81792	6.25428	6.44901	8946
7	1121	7847	128	143488	5.48595	5.65676	8968
8	1116	8928	256	285696	5.46149	5.63153	10044
9	999	8991	512	511488	4.88891	5.04113	9990
10	962	9620	1024	985088	4.70784	4.85442	10582
11	876	9636	2048	1794048	4.28697	4.42045	10512
12	820	9840	4096	3358720	4.01292	4.13786	10660
13	679	8827	8192	5562368	3.32289	3.42635	9506
14	628	8792	16384	10289152	3.07331	3.169	9420
15	548	8220	32768	17956864	2.6818	2.7653	8768
16	434	6944	65536	28442624	2.12391	2.19004	7378
17	399	6783	131072	52297728	1.95263	2.01342	7182
18	347	6246	262144	90963968	1.69815	1.75102	6593
19	308	5852	524288	161480704	1.50729	1.55422	6160
20	295	5900	1048576	309329920	1.44367	1.48862	6195
21	255	5355	2097152	534773760	1.24792	1.28677	5610
22	214	4708	4194304	897581056	1.04727	1.07988	4922
23	216	4968	8388608	1811939328	1.05706	1.08997	5184
24	196	4704	16777216	3288334336	0.959186	0.98905	4900
25	147	3675	33554432	4932501504	0.719389	0.741787	3822
26	152	3952	67108864	10200547328	0.743858	0.767018	4104
27	141	3807	134217728	18924699648	0.690026	0.71151	3948
28	128	3584	268435456	34359738368	0.626407	0.64591	3712
29	116	3364	536870912	62277025792	0.567681	0.585356	3480
30	118	3540	1073741824	126701535232	0.577469	0.595448	3658
31	107	3317	2147483648	229780750336	0.523637	0.53994	3424
32	93	2976	4294967296	399431958528	0.455124	0.469294	3069
33	97	3201	8589934592	833223655424	0.474699	0.489479	3298
34	79	2686	17179869184	1357209665536	0.386611	0.398648	2765
35	84	2940	34359738368	2886218022912	0.41108	0.423878	3024
36	68	2448	68719476736	4672924418048	0.332779	0.34314	2516
37	73	2701	137438953472	10033043603456	0.357248	0.368371	2774
38	75	2850	274877906944	20615843020800	0.367035	0.378463	2925
39	51	1989	549755813888	28037546508288	0.249584	0.257355	2040
40	57	2280	1099511627776	62672162783232	0.278947	0.287632	2337
41	49	2009	2199023255552	107752139522048	0.239796	0.247262	2058
42	49	2058	4398046511104	215504279044096	0.239796	0.247262	2107
43	36	1548	8796093022208	316659348799488	0.176177	0.181662	1584
44	36	1584	17592186044416	633318697598976	0.176177	0.181662	1620
45	28	1260	35184372088832	985162418487296	0.137027	0.141293	1288
46	36	1656	70368744177664	2533274790395904	0.176177	0.181662	1692
47	25	1175	140737488355328	3518437208883200	0.122345	0.126154	1200
48	24	1152	281474976710656	6755399441055744	0.117451	0.121108	1176
49	22	1078	562949953421312	1.23849e+16	0.107664	0.111016	1100
50	23	1150	1125899906842624	2.58957e+16	0.112558	0.116062	1173
51	13	663	2251799813685248	2.92734e+16	0.0636195	0.0656002	676
52	16	832	4503599627370496	7.20576e+16	0.0783009	0.0807388	848
53	11	583	9007199254740992	9.90792e+16	0.0538318	0.0555079	594
54	14	756	1.80144e+16	2.52202e+17	0.0685133	0.0706464	770
55	16	880	3.60288e+16	5.76461e+17	0.0783009	0.0807388	896
56	15	840	7.20576e+16	1.08086e+18	0.0734071	0.0756926	855
57	9	513	1.44115e+17	1.29704e+18	0.0440442	0.0454156	522
58	9	522	2.8823e+17	2.59407e+18	0.0440442	0.0454156	531
59	15	885	5.76461e+17	8.64691e+18	0.0734071	0.0756926	900
60	17	1020	1.15292e+18	1.95997e+19	0.0831947	0.0857849	1037
61	14	854	2.30584e+18	3.22818e+19	0.0685133	0.0706464	868
62	6	372	4.61169e+18	2.76701e+19	0.0293628	0.030277	378
63	10	630	9.22337e+18	9.22337e+19	0.048938	0.0504617	640
64	7	448	1.84467e+19	1.29127e+20	0.0342566	0.0353232	455
65	8	520	3.68935e+19	2.95148e+20	0.0391504	0.0403694	528
66	11	726	7.3787e+19	8.11657e+20	0.0538318	0.0555079	737
67	7	469	1.47574e+20	1.03302e+21	0.0342566	0.0353232	476
68	6	408	2.95148e+20	1.77089e+21	0.0293628	0.030277	414
69	5	345	5.90296e+20	2.95148e+21	0.024469	0.0252309	350
70	10	700	1.18059e+21	1.18059e+22	0.048938	0.0504617	710
71	3	213	2.36118e+21	7.08355e+21	0.0146814	0.0151385	216
72	4	288	4.72237e+21	1.88895e+22	0.0195752	0.0201847	292
73	4	292	9.44473e+21	3.77789e+22	0.0195752	0.0201847	296
74	8	592	1.88895e+22	1.51116e+23	0.0391504	0.0403694	600
75	5	375	3.77789e+22	1.88895e+23	0.024469	0.0252309	380
76	6	456	7.55579e+22	4.53347e+23	0.0293628	0.030277	462
77	4	308	1.51116e+23	6.04463e+23	0.0195752	0.0201847	312
78	3	234	3.02231e+23	9.06694e+23	0.0146814	0.0151385	237
79	5	395	6.04463e+23	3.02231e+24	0.024469	0.0252309	400
80	6	480	1.20893e+24	7.25355e+24	0.0293628	0.030277	486
81	2	162	2.41785e+24	4.8357e+24	0.00978761	0.0100923	164
82	4	328	4.8357e+24	1.93428e+25	0.0195752	0.0201847	332
83	3	249	9.67141e+24	2.90142e+25	0.0146814	0.0151385	252
84	2	168	1.93428e+25	3.86856e+25	0.00978761	0.0100923	170
85	3	255	3.86856e+25	1.16057e+26	0.0146814	0.0151385	258
86	7	602	7.73713e+25	5.41599e+26	0.0342566	0.0353232	609
87	5	435	1.54743e+26	7.73713e+26	0.024469	0.0252309	440
88	4	352	3.09485e+26	1.23794e+27	0.0195752	0.0201847	356
89	7	623	6.1897e+26	4.33279e+27	0.0342566	0.0353232	630
90	4	360	1.23794e+27	4.95176e+27	0.0195752	0.0201847	364
91	1	91	2.47588e+27	2.47588e+27	0.0048938	0.00504617	92
92	1	92	4.95176e+27	4.95176e+27	0.0048938	0.00504617	93
93	1	93	9.90352e+27	9.90352e+27	0.0048938	0.00504617	94
94	1	94	1.9807e+28	1.9807e+28	0.0048938	0.00504617	95
95	3	285	3.96141e+28	1.18842e+29	0.0146814	0.0151385	288
97	4	388	1.58456e+29	6.33825e+29	0.0195752	0.0201847	392
98	2	196	3.16913e+29	6.33825e+29	0.00978761	0.0100923	198
99	3	297	6.33825e+29	1.90148e+30	0.0146814	0.0151385	300
100	5	500	1.26765e+30	6.33825e+30	0.024469	0.0252309	505
101	3	303	2.5353e+30	7.6059e+30	0.0146814	0.0151385	306
102	2	204	5.0706e+30	1.01412e+31	0.00978761	0.0100923	206
103	1	103	1.01412e+31	1.01412e+31	0.0048938	0.00504617	104
104	4	416	2.02824e+31	8.11296e+31	0.0195752	0.0201847	420
105	1	105	4.05648e+31	4.05648e+31	0.0048938	0.00504617	106
106	3	318	8.11296e+31	2.43389e+32	0.0146814	0.0151385	321
107	2	214	1.62259e+32	3.24519e+32	0.00978761	0.0100923	216
108	1	108	3.24519e+32	3.24519e+32	0.0048938	0.00504617	109
109	2	218	6.49037e+32	1.29807e+33	0.00978761	0.0100923	220
110	2	220	1.29807e+33	2.59615e+33	0.00978761	0.0100923	222
111	1	111	2.59615e+33	2.59615e+33	0.0048938	0.00504617	112
113	2	226	1.03846e+34	2.07692e+34	0.00978761	0.0100923	228
115	2	230	4.15384e+34	8.30767e+34	0.00978761	0.0100923	232
116	1	116	8.30767e+34	8.30767e+34	0.0048938	0.00504617	117
117	1	117	1.66153e+35	1.66153e+35	0.0048938	0.00504617	118
120	1	120	1.32923e+36	1.32923e+36	0.0048938	0.00504617	121
121	1	121	2.65846e+36	2.65846e+36	0.0048938	0.00504617	122
122	2	244	5.31691e+36	1.06338e+37	0.00978761	0.0100923	246
123	3	369	1.06338e+37	3.19015e+37	0.0146814	0.0151385	372
124	2	248	2.12676e+37	4.25353e+37	0.00978761	0.0100923	250
125	1	125	4.25353e+37	4.25353e+37	0.0048938	0.00504617	126
126	1	126	8.50706e+37	8.50706e+37	0.0048938	0.00504617	127
127	2	254	1.70141e+38	3.40282e+38	0.00978761	0.0100923	256
129	2	258	6.80565e+38	1.36113e+39	0.00978761	0.0100923	260
130	3	390	1.36113e+39	4.08339e+39	0.0146814	0.0151385	393
131	2	262	2.72226e+39	5.44452e+39	0.00978761	0.0100923	264
132	1	132	5.44452e+39	5.44452e+39	0.0048938	0.00504617	133
133	2	266	1.0889e+40	2.17781e+40	0.00978761	0.0100923	268
134	1	134	2.17781e+40	2.17781e+40	0.0048938	0.00504617	135
135	2	270	4.35561e+40	8.71123e+40	0.00978761	0.0100923	272
139	1	139	6.96898e+41	6.96898e+41	0.0048938	0.00504617	140
142	1	142	5.57519e+42	5.57519e+42	0.0048938	0.00504617	143
143	2	286	1.11504e+43	2.23007e+43	0.00978761	0.0100923	288
145	1	145	4.46015e+43	4.46015e+43	0.0048938	0.00504617	146
146	2	292	8.9203e+43	1.78406e+44	0.00978761	0.0100923	294
148	2	296	3.56812e+44	7.13624e+44	0.00978761	0.0100923	298
154	1	154	2.2836e+46	2.2836e+46	0.0048938	0.00504617	155
159	2	318	7.30751e+47	1.4615e+48	0.00978761	0.0100923	320
160	2	320	1.4615e+48	2.923e+48	0.00978761	0.0100923	322
162	1	162	5.84601e+48	5.84601e+48	0.0048938	0.00504617	163
163	1	163	1.1692e+49	1.1692e+49	0.0048938	0.00504617	164
166	1	166	9.35361e+49	9.35361e+49	0.0048938	0.00504617	167
180	1	180	1.5325e+54	1.5325e+54	0.0048938	0.00504617	181
188	1	188	3.92319e+56	3.92319e+56	0.0048938	0.00504617	189
194	1	194	2.51084e+58	2.51084e+58	0.0048938	0.00504617	195
195	1	195	5.02168e+58	5.02168e+58	0.0048938	0.00504617	196
196	1	196	1.00434e+59	1.00434e+59	0.0048938	0.00504617	197
198	1	198	4.01735e+59	4.01735e+59	0.0048938	0.00504617	199
200	1	200	1.60694e+60	1.60694e+60	0.0048938	0.00504617	201
202	1	202	6.42775e+60	6.42775e+60	0.0048938	0.00504617	203
204	1	204	2.5711e+61	2.5711e+61	0.0048938	0.00504617	205
205	1	205	5.1422e+61	5.1422e+61	0.0048938	0.00504617	206
206	1	206	1.02844e+62	1.02844e+62	0.0048938	0.00504617	207
209	1	209	8.22752e+62	8.22752e+62	0.0048938	0.00504617	210
212	1	212	6.58202e+63	6.58202e+63	0.0048938	0.00504617	213
213	1	213	1.3164e+64	1.3164e+64	0.0048938	0.00504617	214
215	1	215	5.26561e+64	5.26561e+64	0.0048938	0.00504617	216
220	1	220	1.685e+66	1.685e+66	0.0048938	0.00504617	221
223	1	223	1.348e+67	1.348e+67	0.0048938	0.00504617	224
231	1	231	3.45087e+69	3.45087e+69	0.0048938	0.00504617	232
234	1	234	2.7607e+70	2.7607e+70	0.0048938	0.00504617	235
240	1	240	1.76685e+72	1.76685e+72	0.0048938	0.00504617	241
243	1	243	1.41348e+73	1.41348e+73	0.0048938	0.00504617	244
246	1	246	1.13078e+74	1.13078e+74	0.0048938	0.00504617	247
259	1	259	9.26337e+77	9.26337e+77	0.0048938	0.00504617	260
274	1	274	3.03542e+82	3.03542e+82	0.0048938	0.00504617	275
294	1	294	3.18287e+88	3.18287e+88	0.0048938	0.00504617	295
329	1	329	1.09363e+99	1.09363e+99	0.0048938	0.00504617	330
331	1	331	4.3745e+99	4.3745e+99	0.0048938	0.00504617	332
345	1	345	7.16718e+103	7.16718e+103	0.0048938	0.00504617	346
356	1	356	1.46784e+107	1.46784e+107	0.0048938	0.00504617	357
361	1	361	4.69709e+108	4.69709e+108	0.0048938	0.00504617	362
363	1	363	1.87883e+109	1.87883e+109	0.0048938	0.00504617	364
435	1	435	8.87254e+130	8.87254e+130	0.0048938	0.00504617	436
513	1	513	2.68156e+154	2.68156e+154	0.0048938	0.00504617	514
563	1	563	3.01917e+169	3.01917e+169	0.0048938	0.00504617	564
	20434	262025	3.01917e+169	3.01917e+169	100	100	281842
