## Supplementary material for "Computational Analysis of Human Cysteine Redox Proteoforms Reveals Novel Insights": Data file 2

### Sheet: E coli
Cysteine Residues	Number of Proteins	Cys total	i space	total i space
0	703	0	0	0
1	669	669	2	1338
2	637	1274	4	2548
3	583	1749	8	4664
4	483	1932	16	7728
5	362	1810	32	11584
6	264	1584	64	16896
7	197	1379	128	25216
8	149	1192	256	38144
9	91	819	512	46592
10	77	770	1024	78848
11	47	517	2048	96256
12	36	432	4096	147456
13	28	364	8192	229376
14	20	280	16384	327680
15	13	195	32768	425984
16	19	304	65536	1245184
17	8	136	131072	1048576
18	7	126	262144	1835008
19	4	76	524288	2097152
20	1	20	1048576	1048576
21	1	21	2097152	2097152
24	1	24	16777216	16777216
26	1	26	67108864	67108864
28	1	28	268435456	268435456
31	1	31	2147483648	2147483648
	4403	15758	2503999486	2510637142

### Sheet: Yeast
Cysteine Residues	Number of Proteins	Cys total	i space	total i space
0	629	0	0	0
1	713	713	2	1426
2	670	1340	4	2680
3	652	1956	8	5216
4	729	2916	16	11664
5	572	2860	32	18304
6	476	2856	64	30464
7	389	2723	128	49792
8	316	2528	256	80896
9	315	2835	512	161280
10	223	2230	1024	228352
11	178	1958	2048	364544
12	151	1812	4096	618496
13	113	1469	8192	925696
14	131	1834	16384	2146304
15	94	1410	32768	3080192
16	68	1088	65536	4456448
17	46	782	131072	6029312
18	39	702	262144	10223616
19	39	741	524288	20447232
20	28	560	1048576	29360128
21	23	483	2097152	48234496
22	16	352	4194304	67108864
23	16	368	8388608	134217728
24	10	240	16777216	167772160
25	8	200	33554432	268435456
26	17	442	67108864	1140850688
27	9	243	134217728	1207959552
28	6	168	268435456	1610612736
29	5	145	536870912	2684354560
30	9	270	1073741824	9663676416
31	10	310	2147483648	21474836480
32	3	96	4294967296	12884901888
33	5	165	8589934592	42949672960
34	1	34	17179869184	17179869184
35	3	105	34359738368	103079215104
36	5	180	68719476736	343597383680
37	2	74	137438953472	274877906944
38	2	76	274877906944	549755813888
39	5	195	549755813888	2748779069440
40	1	40	1099511627776	1099511627776
41	1	41	2199023255552	2199023255552
42	1	42	4398046511104	4398046511104
43	1	43	8796093022208	8796093022208
49	2	98	562949953421312	1125899906842624
50	1	50	1125899906842624	1125899906842624
52	1	52	4503599627370496	4503599627370496
92	1	92	4.95176e+27	4.95176e+27
	6735	39917	4.95176e+27	4.95176e+27

### Sheet: Worm
Cysteine Residues	Number of Proteins	Cys total	i space	total i space
0	1303	0	0	0
1	1520	1520	2	3040
2	1452	2904	4	5808
3	1363	4089	8	10904
4	1476	5904	16	23616
5	1444	7220	32	46208
6	1473	8838	64	94272
7	1339	9373	128	171392
8	1364	10912	256	349184
9	1131	10179	512	579072
10	925	9250	1024	947200
11	759	8349	2048	1554432
12	642	7704	4096	2629632
13	533	6929	8192	4366336
14	443	6202	16384	7258112
15	357	5355	32768	11698176
16	314	5024	65536	20578304
17	295	5015	131072	38666240
18	243	4374	262144	63700992
19	174	3306	524288	91226112
20	172	3440	1048576	180355072
21	121	2541	2097152	253755392
22	86	1892	4194304	360710144
23	67	1541	8388608	562036736
24	79	1896	16777216	1325400064
25	69	1725	33554432	2315255808
26	85	2210	67108864	5704253440
27	50	1350	134217728	6710886400
28	57	1596	268435456	15300820992
29	28	812	536870912	15032385536
30	42	1260	1073741824	45097156608
31	28	868	2147483648	60129542144
32	19	608	4294967296	81604378624
33	26	858	8589934592	223338299392
34	16	544	17179869184	274877906944
35	17	595	34359738368	584115552256
36	15	540	68719476736	1030792151040
37	15	555	137438953472	2061584302080
38	18	684	274877906944	4947802324992
39	11	429	549755813888	6047313952768
40	16	640	1099511627776	17592186044416
41	14	574	2199023255552	30786325577728
42	7	294	4398046511104	30786325577728
43	10	430	8796093022208	87960930222080
44	4	176	17592186044416	70368744177664
45	6	270	35184372088832	211106232532992
46	6	276	70368744177664	422212465065984
47	3	141	140737488355328	422212465065984
48	10	480	281474976710656	2814749767106560
49	8	392	562949953421312	4503599627370496
50	8	400	1125899906842624	9007199254740992
51	7	357	2251799813685248	1.57626e+16
52	12	624	4503599627370496	5.40432e+16
53	7	371	9007199254740992	6.30504e+16
54	2	108	1.80144e+16	3.60288e+16
55	6	330	3.60288e+16	2.16173e+17
56	5	280	7.20576e+16	3.60288e+17
57	5	285	1.44115e+17	7.20576e+17
58	3	174	2.8823e+17	8.64691e+17
60	2	120	1.15292e+18	2.30584e+18
62	1	62	4.61169e+18	4.61169e+18
63	1	63	9.22337e+18	9.22337e+18
64	5	320	1.84467e+19	9.22337e+19
65	5	325	3.68935e+19	1.84467e+20
66	3	198	7.3787e+19	2.21361e+20
67	2	134	1.47574e+20	2.95148e+20
68	4	272	2.95148e+20	1.18059e+21
69	3	207	5.90296e+20	1.77089e+21
70	4	280	1.18059e+21	4.72237e+21
71	2	142	2.36118e+21	4.72237e+21
72	6	432	4.72237e+21	2.83342e+22
73	2	146	9.44473e+21	1.88895e+22
75	2	150	3.77789e+22	7.55579e+22
76	1	76	7.55579e+22	7.55579e+22
77	1	77	1.51116e+23	1.51116e+23
78	1	78	3.02231e+23	3.02231e+23
79	1	79	6.04463e+23	6.04463e+23
80	1	80	1.20893e+24	1.20893e+24
82	1	82	4.8357e+24	4.8357e+24
83	1	83	9.67141e+24	9.67141e+24
84	1	84	1.93428e+25	1.93428e+25
85	1	85	3.86856e+25	3.86856e+25
86	4	344	7.73713e+25	3.09485e+26
87	1	87	1.54743e+26	1.54743e+26
88	1	88	3.09485e+26	3.09485e+26
91	1	91	2.47588e+27	2.47588e+27
93	1	93	9.90352e+27	9.90352e+27
94	1	94	1.9807e+28	1.9807e+28
95	2	190	3.96141e+28	7.92282e+28
96	3	288	7.92282e+28	2.37684e+29
97	2	194	1.58456e+29	3.16913e+29
98	2	196	3.16913e+29	6.33825e+29
99	1	99	6.33825e+29	6.33825e+29
101	1	101	2.5353e+30	2.5353e+30
102	1	102	5.0706e+30	5.0706e+30
103	1	103	1.01412e+31	1.01412e+31
107	1	107	1.62259e+32	1.62259e+32
108	1	108	3.24519e+32	3.24519e+32
109	2	218	6.49037e+32	1.29807e+33
110	2	220	1.29807e+33	2.59615e+33
114	1	114	2.07692e+34	2.07692e+34
115	1	115	4.15384e+34	4.15384e+34
116	1	116	8.30767e+34	8.30767e+34
117	1	117	1.66153e+35	1.66153e+35
119	1	119	6.64614e+35	6.64614e+35
121	1	121	2.65846e+36	2.65846e+36
123	1	123	1.06338e+37	1.06338e+37
125	2	250	4.25353e+37	8.50706e+37
130	1	130	1.36113e+39	1.36113e+39
131	1	131	2.72226e+39	2.72226e+39
134	2	268	2.17781e+40	4.35561e+40
135	2	270	4.35561e+40	8.71123e+40
141	1	141	2.78759e+42	2.78759e+42
143	1	143	1.11504e+43	1.11504e+43
146	1	146	8.9203e+43	8.9203e+43
149	2	298	7.13624e+44	1.42725e+45
150	1	150	1.42725e+45	1.42725e+45
154	1	154	2.2836e+46	2.2836e+46
156	3	468	9.13439e+46	2.74032e+47
157	1	157	1.82688e+47	1.82688e+47
172	1	172	5.98631e+51	5.98631e+51
173	1	173	1.19726e+52	1.19726e+52
174	1	174	2.39452e+52	2.39452e+52
177	1	177	1.91562e+53	1.91562e+53
178	1	178	3.83124e+53	3.83124e+53
197	1	197	2.00867e+59	2.00867e+59
202	2	404	6.42775e+60	1.28555e+61
209	1	209	8.22752e+62	8.22752e+62
210	1	210	1.6455e+63	1.6455e+63
242	1	242	7.06739e+72	7.06739e+72
249	1	249	9.04626e+74	9.04626e+74
257	1	257	2.31584e+77	2.31584e+77
266	1	266	1.18571e+80	1.18571e+80
332	1	332	8.749e+99	8.749e+99
351	1	351	4.587e+105	4.587e+105
363	1	363	1.87883e+109	1.87883e+109
	19832	168776	1.87929e+109	1.87929e+109

### Sheet: Fly
Cysteine Residues	Number of Proteins	Cys total	i space	total i space
0	783	0	0	0
1	970	970	2	1940
2	983	1966	4	3932
3	958	2874	8	7664
4	967	3868	16	15472
5	936	4680	32	29952
6	903	5418	64	57792
7	832	5824	128	106496
8	739	5912	256	189184
9	681	6129	512	348672
10	561	5610	1024	574464
11	553	6083	2048	1132544
12	472	5664	4096	1933312
13	393	5109	8192	3219456
14	338	4732	16384	5537792
15	293	4395	32768	9601024
16	257	4112	65536	16842752
17	251	4267	131072	32899072
18	190	3420	262144	49807360
19	167	3173	524288	87556096
20	158	3160	1048576	165675008
21	125	2625	2097152	262144000
22	120	2640	4194304	503316480
23	94	2162	8388608	788529152
24	98	2352	16777216	1644167168
25	86	2150	33554432	2885681152
26	60	1560	67108864	4026531840
27	66	1782	134217728	8858370048
28	70	1960	268435456	18790481920
29	49	1421	536870912	26306674688
30	57	1710	1073741824	61203283968
31	56	1736	2147483648	120259084288
32	39	1248	4294967296	167503724544
33	38	1254	8589934592	326417514496
34	31	1054	17179869184	532575944704
35	37	1295	34359738368	1271310319616
36	23	828	68719476736	1580547964928
37	32	1184	137438953472	4398046511104
38	15	570	274877906944	4123168604160
39	22	858	549755813888	12094627905536
40	18	720	1099511627776	19791209299968
41	21	861	2199023255552	46179488366592
42	16	672	4398046511104	70368744177664
43	15	645	8796093022208	131941395333120
44	16	704	17592186044416	281474976710656
45	10	450	35184372088832	351843720888320
46	13	598	70368744177664	914793674309632
47	5	235	140737488355328	703687441776640
48	10	480	281474976710656	2814749767106560
49	11	539	562949953421312	6192449487634432
50	14	700	1125899906842624	1.57626e+16
51	4	204	2251799813685248	9007199254740992
52	7	364	4503599627370496	3.15252e+16
53	8	424	9007199254740992	7.20576e+16
54	7	378	1.80144e+16	1.26101e+17
55	8	440	3.60288e+16	2.8823e+17
56	6	336	7.20576e+16	4.32346e+17
57	5	285	1.44115e+17	7.20576e+17
58	6	348	2.8823e+17	1.72938e+18
59	4	236	5.76461e+17	2.30584e+18
60	4	240	1.15292e+18	4.61169e+18
61	3	183	2.30584e+18	6.91753e+18
62	5	310	4.61169e+18	2.30584e+19
64	2	128	1.84467e+19	3.68935e+19
65	3	195	3.68935e+19	1.1068e+20
66	5	330	7.3787e+19	3.68935e+20
67	6	402	1.47574e+20	8.85444e+20
69	1	69	5.90296e+20	5.90296e+20
71	5	355	2.36118e+21	1.18059e+22
72	3	216	4.72237e+21	1.41671e+22
73	3	219	9.44473e+21	2.83342e+22
74	1	74	1.88895e+22	1.88895e+22
75	1	75	3.77789e+22	3.77789e+22
76	2	152	7.55579e+22	1.51116e+23
77	2	154	1.51116e+23	3.02231e+23
78	4	312	3.02231e+23	1.20893e+24
79	3	237	6.04463e+23	1.81339e+24
80	1	80	1.20893e+24	1.20893e+24
81	1	81	2.41785e+24	2.41785e+24
83	1	83	9.67141e+24	9.67141e+24
84	3	252	1.93428e+25	5.80284e+25
85	5	425	3.86856e+25	1.93428e+26
86	2	172	7.73713e+25	1.54743e+26
87	3	261	1.54743e+26	4.64228e+26
88	1	88	3.09485e+26	3.09485e+26
90	1	90	1.23794e+27	1.23794e+27
91	1	91	2.47588e+27	2.47588e+27
92	1	92	4.95176e+27	4.95176e+27
93	1	93	9.90352e+27	9.90352e+27
94	2	188	1.9807e+28	3.96141e+28
95	2	190	3.96141e+28	7.92282e+28
97	1	97	1.58456e+29	1.58456e+29
99	1	99	6.33825e+29	6.33825e+29
100	1	100	1.26765e+30	1.26765e+30
101	2	202	2.5353e+30	5.0706e+30
106	1	106	8.11296e+31	8.11296e+31
109	1	109	6.49037e+32	6.49037e+32
115	1	115	4.15384e+34	4.15384e+34
116	1	116	8.30767e+34	8.30767e+34
119	1	119	6.64614e+35	6.64614e+35
121	1	121	2.65846e+36	2.65846e+36
122	2	244	5.31691e+36	1.06338e+37
123	1	123	1.06338e+37	1.06338e+37
125	1	125	4.25353e+37	4.25353e+37
126	1	126	8.50706e+37	8.50706e+37
131	1	131	2.72226e+39	2.72226e+39
132	1	132	5.44452e+39	5.44452e+39
134	1	134	2.17781e+40	2.17781e+40
142	1	142	5.57519e+42	5.57519e+42
148	1	148	3.56812e+44	3.56812e+44
156	1	156	9.13439e+46	9.13439e+46
160	1	160	1.4615e+48	1.4615e+48
161	1	161	2.923e+48	2.923e+48
173	2	346	1.19726e+52	2.39452e+52
189	1	189	7.84638e+56	7.84638e+56
192	1	192	6.2771e+57	6.2771e+57
206	1	206	1.02844e+62	1.02844e+62
207	1	207	2.05688e+62	2.05688e+62
209	1	209	8.22752e+62	8.22752e+62
243	2	486	1.41348e+73	2.82696e+73
246	1	246	1.13078e+74	1.13078e+74
305	1	305	6.51852e+91	6.51852e+91
322	1	322	8.54395e+96	8.54395e+96
336	1	336	1.39984e+101	1.39984e+101
352	1	352	9.17399e+105	9.17399e+105
2647	1	2647	2.0483336071e+646	2.0483336071e+647
	13824	142220	9.17413e+105	9.17413e+105

### Sheet: Zebrafish
Cysteine Residues	Number of Proteins	Cys total	i space	total i space
0	683	0	0	0
1	896	896	2	1792
2	1178	2356	4	4712
3	1284	3852	8	10272
4	1534	6136	16	24544
5	1451	7255	32	46432
6	1450	8700	64	92800
7	1418	9926	128	181504
8	1445	11560	256	369920
9	1290	11610	512	660480
10	1363	13630	1024	1395712
11	1193	13123	2048	2443264
12	1029	12348	4096	4214784
13	933	12129	8192	7643136
14	823	11522	16384	13484032
15	733	10995	32768	24018944
16	670	10720	65536	43909120
17	555	9435	131072	72744960
18	534	9612	262144	139984896
19	430	8170	524288	225443840
20	397	7940	1048576	416284672
21	397	8337	2097152	832569344
22	354	7788	4194304	1484783616
23	326	7498	8388608	2734686208
24	290	6960	16777216	4865392640
25	273	6825	33554432	9160359936
26	231	6006	67108864	15502147584
27	201	5427	134217728	26977763328
28	213	5964	268435456	57176752128
29	188	5452	536870912	100931731456
30	176	5280	1073741824	188978561024
31	163	5053	2147483648	350039834624
32	144	4608	4294967296	618475290624
33	137	4521	8589934592	1176821039104
34	106	3604	17179869184	1821066133504
35	104	3640	34359738368	3573412790272
36	85	3060	68719476736	5841155522560
37	85	3145	137438953472	11682311045120
38	88	3344	274877906944	24189255811072
39	59	2301	549755813888	32435593019392
40	58	2320	1099511627776	63771674411008
41	51	2091	2199023255552	112150186033152
42	56	2352	4398046511104	246290604621824
43	44	1892	8796093022208	387028092977152
44	44	1936	17592186044416	774056185954304
45	47	2115	35184372088832	1653665488175104
46	46	2116	70368744177664	3236962232172544
47	44	2068	140737488355328	6192449487634432
48	33	1584	281474976710656	9288674231451648
49	31	1519	562949953421312	1.74514e+16
50	18	900	1125899906842624	2.02662e+16
51	27	1377	2251799813685248	6.07986e+16
52	11	572	4503599627370496	4.95396e+16
53	23	1219	9007199254740992	2.07166e+17
54	20	1080	1.80144e+16	3.60288e+17
55	23	1265	3.60288e+16	8.28662e+17
56	29	1624	7.20576e+16	2.08967e+18
57	16	912	1.44115e+17	2.30584e+18
58	18	1044	2.8823e+17	5.18815e+18
59	19	1121	5.76461e+17	1.09528e+19
60	14	840	1.15292e+18	1.61409e+19
61	15	915	2.30584e+18	3.45876e+19
62	21	1302	4.61169e+18	9.68454e+19
63	14	882	9.22337e+18	1.29127e+20
64	13	832	1.84467e+19	2.39808e+20
65	14	910	3.68935e+19	5.16509e+20
66	8	528	7.3787e+19	5.90296e+20
67	14	938	1.47574e+20	2.06604e+21
68	7	476	2.95148e+20	2.06604e+21
69	12	828	5.90296e+20	7.08355e+21
70	5	350	1.18059e+21	5.90296e+21
71	7	497	2.36118e+21	1.65283e+22
72	7	504	4.72237e+21	3.30566e+22
73	3	219	9.44473e+21	2.83342e+22
74	11	814	1.88895e+22	2.07784e+23
75	10	750	3.77789e+22	3.77789e+23
76	5	380	7.55579e+22	3.77789e+23
77	9	693	1.51116e+23	1.36004e+24
78	7	546	3.02231e+23	2.11562e+24
79	7	553	6.04463e+23	4.23124e+24
80	5	400	1.20893e+24	6.04463e+24
81	4	324	2.41785e+24	9.67141e+24
82	8	656	4.8357e+24	3.86856e+25
83	5	415	9.67141e+24	4.8357e+25
84	5	420	1.93428e+25	9.67141e+25
85	4	340	3.86856e+25	1.54743e+26
86	6	516	7.73713e+25	4.64228e+26
87	3	261	1.54743e+26	4.64228e+26
88	6	528	3.09485e+26	1.85691e+27
89	6	534	6.1897e+26	3.71382e+27
90	9	810	1.23794e+27	1.11415e+28
92	4	368	4.95176e+27	1.9807e+28
93	3	279	9.90352e+27	2.97106e+28
94	5	470	1.9807e+28	9.90352e+28
95	4	380	3.96141e+28	1.58456e+29
96	2	192	7.92282e+28	1.58456e+29
97	1	97	1.58456e+29	1.58456e+29
98	4	392	3.16913e+29	1.26765e+30
99	2	198	6.33825e+29	1.26765e+30
100	1	100	1.26765e+30	1.26765e+30
101	5	505	2.5353e+30	1.26765e+31
102	3	306	5.0706e+30	1.52118e+31
104	1	104	2.02824e+31	2.02824e+31
105	2	210	4.05648e+31	8.11296e+31
106	4	424	8.11296e+31	3.24519e+32
107	3	321	1.62259e+32	4.86778e+32
108	4	432	3.24519e+32	1.29807e+33
110	4	440	1.29807e+33	5.1923e+33
111	2	222	2.59615e+33	5.1923e+33
112	3	336	5.1923e+33	1.55769e+34
113	3	339	1.03846e+34	3.11538e+34
114	1	114	2.07692e+34	2.07692e+34
116	1	116	8.30767e+34	8.30767e+34
117	1	117	1.66153e+35	1.66153e+35
118	1	118	3.32307e+35	3.32307e+35
120	1	120	1.32923e+36	1.32923e+36
121	1	121	2.65846e+36	2.65846e+36
122	3	366	5.31691e+36	1.59507e+37
123	1	123	1.06338e+37	1.06338e+37
124	2	248	2.12676e+37	4.25353e+37
125	2	250	4.25353e+37	8.50706e+37
126	5	630	8.50706e+37	4.25353e+38
127	1	127	1.70141e+38	1.70141e+38
128	1	128	3.40282e+38	3.40282e+38
129	1	129	6.80565e+38	6.80565e+38
130	3	390	1.36113e+39	4.08339e+39
131	4	524	2.72226e+39	1.0889e+40
132	4	528	5.44452e+39	2.17781e+40
133	7	931	1.0889e+40	7.62233e+40
135	1	135	4.35561e+40	4.35561e+40
136	3	408	8.71123e+40	2.61337e+41
137	4	548	1.74225e+41	6.96898e+41
138	1	138	3.48449e+41	3.48449e+41
143	2	286	1.11504e+43	2.23007e+43
144	1	144	2.23007e+43	2.23007e+43
145	1	145	4.46015e+43	4.46015e+43
146	1	146	8.9203e+43	8.9203e+43
147	2	294	1.78406e+44	3.56812e+44
149	2	298	7.13624e+44	1.42725e+45
153	1	153	1.1418e+46	1.1418e+46
155	1	155	4.56719e+46	4.56719e+46
157	2	314	1.82688e+47	3.65375e+47
159	3	477	7.30751e+47	2.19225e+48
160	1	160	1.4615e+48	1.4615e+48
164	1	164	2.3384e+49	2.3384e+49
165	1	165	4.67681e+49	4.67681e+49
166	1	166	9.35361e+49	9.35361e+49
171	1	171	2.99316e+51	2.99316e+51
179	1	179	7.66248e+53	7.66248e+53
180	1	180	1.5325e+54	1.5325e+54
183	1	183	1.226e+55	1.226e+55
191	1	191	3.13855e+57	3.13855e+57
192	1	192	6.2771e+57	6.2771e+57
193	1	193	1.25542e+58	1.25542e+58
196	1	196	1.00434e+59	1.00434e+59
200	1	200	1.60694e+60	1.60694e+60
202	1	202	6.42775e+60	6.42775e+60
204	1	204	2.5711e+61	2.5711e+61
209	1	209	8.22752e+62	8.22752e+62
211	1	211	3.29101e+63	3.29101e+63
212	1	212	6.58202e+63	6.58202e+63
214	2	428	2.63281e+64	5.26561e+64
216	1	216	1.05312e+65	1.05312e+65
219	1	219	8.42498e+65	8.42498e+65
220	1	220	1.685e+66	1.685e+66
232	1	232	6.90175e+69	6.90175e+69
238	1	238	4.41712e+71	4.41712e+71
240	2	480	1.76685e+72	3.53369e+72
243	3	729	1.41348e+73	4.24043e+73
244	1	244	2.82696e+73	2.82696e+73
245	1	245	5.65391e+73	5.65391e+73
252	1	252	7.23701e+75	7.23701e+75
255	1	255	5.7896e+76	5.7896e+76
262	1	262	7.41069e+78	7.41069e+78
264	1	264	2.96428e+79	2.96428e+79
268	1	268	4.74284e+80	4.74284e+80
283	2	566	1.55414e+85	3.10827e+85
284	1	284	3.10827e+85	3.10827e+85
292	1	292	7.95717e+87	7.95717e+87
306	1	306	1.3037e+92	1.3037e+92
329	1	329	1.09363e+99	1.09363e+99
331	1	331	4.3745e+99	4.3745e+99
333	1	333	1.7498e+100	1.7498e+100
335	1	335	6.9992e+100	6.9992e+100
341	1	341	4.47949e+102	4.47949e+102
342	1	342	8.95898e+102	8.95898e+102
344	1	344	3.58359e+103	3.58359e+103
348	1	348	5.73375e+104	5.73375e+104
352	1	352	9.17399e+105	9.17399e+105
356	1	356	1.46784e+107	1.46784e+107
360	1	360	2.34854e+108	2.34854e+108
361	1	361	4.69709e+108	4.69709e+108
424	1	424	4.3323e+127	4.3323e+127
437	1	437	3.54902e+131	3.54902e+131
491	1	491	6.39334e+147	6.39334e+147
595	1	595	1.29672e+179	1.29672e+179
1124	1	1124	2.2788467814e+338	2.2788467814e+338
	26015	362213	1.29672e+179	1.29672e+179

### Sheet: Xenopus
Cysteine Residues	Number of Proteins	Cys total	i space	total i space
0	576	0	0	0
1	804	804	2	1608
2	968	1936	4	3872
3	1090	3270	8	8720
4	1209	4836	16	19344
5	1231	6155	32	39392
6	1378	8268	64	88192
7	1224	8568	128	156672
8	1226	9808	256	313856
9	1135	10215	512	581120
10	1110	11100	1024	1136640
11	1034	11374	2048	2117632
12	847	10164	4096	3469312
13	795	10335	8192	6512640
14	683	9562	16384	11190272
15	633	9495	32768	20742144
16	531	8496	65536	34799616
17	423	7191	131072	55443456
18	396	7128	262144	103809024
19	339	6441	524288	177733632
20	327	6540	1048576	342884352
21	299	6279	2097152	627048448
22	301	6622	4194304	1262485504
23	244	5612	8388608	2046820352
24	236	5664	16777216	3959422976
25	207	5175	33554432	6945767424
26	204	5304	67108864	13690208256
27	183	4941	134217728	24561844224
28	172	4816	268435456	46170898432
29	154	4466	536870912	82678120448
30	132	3960	1073741824	141733920768
31	119	3689	2147483648	255550554112
32	122	3904	4294967296	523986010112
33	111	3663	8589934592	953482739712
34	98	3332	17179869184	1683627180032
35	83	2905	34359738368	2851858284544
36	80	2880	68719476736	5497558138880
37	72	2664	137438953472	9895604649984
38	67	2546	274877906944	18416819765248
39	56	2184	549755813888	30786325577728
40	55	2200	1099511627776	60473139527680
41	47	1927	2199023255552	103354093010944
42	49	2058	4398046511104	215504279044096
43	39	1677	8796093022208	343047627866112
44	34	1496	17592186044416	598134325510144
45	42	1890	35184372088832	1477743627730944
46	37	1702	70368744177664	2603643534573568
47	21	987	140737488355328	2955487255461888
48	27	1296	281474976710656	7599824371187712
49	19	931	562949953421312	1.0696e+16
50	17	850	1125899906842624	1.91403e+16
51	17	867	2251799813685248	3.82806e+16
52	14	728	4503599627370496	6.30504e+16
53	24	1272	9007199254740992	2.16173e+17
54	17	918	1.80144e+16	3.06245e+17
55	15	825	3.60288e+16	5.40432e+17
56	17	952	7.20576e+16	1.22498e+18
57	17	969	1.44115e+17	2.44996e+18
58	14	812	2.8823e+17	4.03523e+18
59	18	1062	5.76461e+17	1.03763e+19
60	10	600	1.15292e+18	1.15292e+19
61	14	854	2.30584e+18	3.22818e+19
62	16	992	4.61169e+18	7.3787e+19
63	11	693	9.22337e+18	1.01457e+20
64	13	832	1.84467e+19	2.39808e+20
65	11	715	3.68935e+19	4.05828e+20
66	8	528	7.3787e+19	5.90296e+20
67	7	469	1.47574e+20	1.03302e+21
68	11	748	2.95148e+20	3.24663e+21
69	9	621	5.90296e+20	5.31266e+21
70	7	490	1.18059e+21	8.26414e+21
71	8	568	2.36118e+21	1.88895e+22
72	3	216	4.72237e+21	1.41671e+22
73	9	657	9.44473e+21	8.50026e+22
74	3	222	1.88895e+22	5.66684e+22
75	4	300	3.77789e+22	1.51116e+23
76	13	988	7.55579e+22	9.82252e+23
77	2	154	1.51116e+23	3.02231e+23
78	5	390	3.02231e+23	1.51116e+24
79	3	237	6.04463e+23	1.81339e+24
80	7	560	1.20893e+24	8.46248e+24
81	1	81	2.41785e+24	2.41785e+24
82	7	574	4.8357e+24	3.38499e+25
83	1	83	9.67141e+24	9.67141e+24
84	3	252	1.93428e+25	5.80284e+25
85	5	425	3.86856e+25	1.93428e+26
86	5	430	7.73713e+25	3.86856e+26
87	8	696	1.54743e+26	1.23794e+27
88	2	176	3.09485e+26	6.1897e+26
89	4	356	6.1897e+26	2.47588e+27
90	7	630	1.23794e+27	8.66558e+27
91	5	455	2.47588e+27	1.23794e+28
92	2	184	4.95176e+27	9.90352e+27
93	3	279	9.90352e+27	2.97106e+28
94	2	188	1.9807e+28	3.96141e+28
95	4	380	3.96141e+28	1.58456e+29
96	3	288	7.92282e+28	2.37684e+29
97	5	485	1.58456e+29	7.92282e+29
98	6	588	3.16913e+29	1.90148e+30
99	2	198	6.33825e+29	1.26765e+30
100	3	300	1.26765e+30	3.80295e+30
101	4	404	2.5353e+30	1.01412e+31
102	1	102	5.0706e+30	5.0706e+30
103	2	206	1.01412e+31	2.02824e+31
104	5	520	2.02824e+31	1.01412e+32
106	1	106	8.11296e+31	8.11296e+31
107	3	321	1.62259e+32	4.86778e+32
108	5	540	3.24519e+32	1.62259e+33
109	1	109	6.49037e+32	6.49037e+32
110	5	550	1.29807e+33	6.49037e+33
111	2	222	2.59615e+33	5.1923e+33
112	4	448	5.1923e+33	2.07692e+34
113	2	226	1.03846e+34	2.07692e+34
114	1	114	2.07692e+34	2.07692e+34
115	2	230	4.15384e+34	8.30767e+34
116	1	116	8.30767e+34	8.30767e+34
117	2	234	1.66153e+35	3.32307e+35
121	2	242	2.65846e+36	5.31691e+36
122	4	488	5.31691e+36	2.12676e+37
123	1	123	1.06338e+37	1.06338e+37
125	1	125	4.25353e+37	4.25353e+37
126	1	126	8.50706e+37	8.50706e+37
128	1	128	3.40282e+38	3.40282e+38
129	4	516	6.80565e+38	2.72226e+39
130	2	260	1.36113e+39	2.72226e+39
131	1	131	2.72226e+39	2.72226e+39
132	1	132	5.44452e+39	5.44452e+39
133	5	665	1.0889e+40	5.44452e+40
134	3	402	2.17781e+40	6.53342e+40
135	2	270	4.35561e+40	8.71123e+40
137	1	137	1.74225e+41	1.74225e+41
139	1	139	6.96898e+41	6.96898e+41
140	1	140	1.3938e+42	1.3938e+42
142	2	284	5.57519e+42	1.11504e+43
144	3	432	2.23007e+43	6.69022e+43
145	4	580	4.46015e+43	1.78406e+44
146	1	146	8.9203e+43	8.9203e+43
147	1	147	1.78406e+44	1.78406e+44
148	1	148	3.56812e+44	3.56812e+44
150	1	150	1.42725e+45	1.42725e+45
153	1	153	1.1418e+46	1.1418e+46
154	1	154	2.2836e+46	2.2836e+46
156	2	312	9.13439e+46	1.82688e+47
159	1	159	7.30751e+47	7.30751e+47
160	1	160	1.4615e+48	1.4615e+48
163	1	163	1.1692e+49	1.1692e+49
164	1	164	2.3384e+49	2.3384e+49
165	1	165	4.67681e+49	4.67681e+49
167	2	334	1.87072e+50	3.74144e+50
170	1	170	1.49658e+51	1.49658e+51
172	1	172	5.98631e+51	5.98631e+51
174	1	174	2.39452e+52	2.39452e+52
175	1	175	4.78905e+52	4.78905e+52
176	1	176	9.5781e+52	9.5781e+52
178	1	178	3.83124e+53	3.83124e+53
179	1	179	7.66248e+53	7.66248e+53
185	1	185	4.90399e+55	4.90399e+55
189	1	189	7.84638e+56	7.84638e+56
191	2	382	3.13855e+57	6.2771e+57
193	1	193	1.25542e+58	1.25542e+58
194	2	388	2.51084e+58	5.02168e+58
196	1	196	1.00434e+59	1.00434e+59
197	2	394	2.00867e+59	4.01735e+59
198	1	198	4.01735e+59	4.01735e+59
200	1	200	1.60694e+60	1.60694e+60
201	1	201	3.21388e+60	3.21388e+60
202	1	202	6.42775e+60	6.42775e+60
203	1	203	1.28555e+61	1.28555e+61
213	1	213	1.3164e+64	1.3164e+64
214	1	214	2.63281e+64	2.63281e+64
217	1	217	2.10625e+65	2.10625e+65
218	1	218	4.21249e+65	4.21249e+65
219	1	219	8.42498e+65	8.42498e+65
221	1	221	3.36999e+66	3.36999e+66
226	1	226	1.0784e+68	1.0784e+68
227	1	227	2.1568e+68	2.1568e+68
230	1	230	1.72544e+69	1.72544e+69
231	1	231	3.45087e+69	3.45087e+69
233	1	233	1.38035e+70	1.38035e+70
240	1	240	1.76685e+72	1.76685e+72
241	1	241	3.53369e+72	3.53369e+72
244	2	488	2.82696e+73	5.65391e+73
256	1	256	1.15792e+77	1.15792e+77
257	1	257	2.31584e+77	2.31584e+77
261	1	261	3.70535e+78	3.70535e+78
268	1	268	4.74284e+80	4.74284e+80
309	1	309	1.04296e+93	1.04296e+93
326	1	326	1.36703e+98	1.36703e+98
330	1	330	2.18725e+99	2.18725e+99
335	1	335	6.9992e+100	6.9992e+100
338	1	338	5.59936e+101	5.59936e+101
362	2	724	9.39417e+108	1.87883e+109
363	2	726	1.87883e+109	3.75767e+109
487	1	487	3.99584e+146	3.99584e+146
536	1	536	2.24946e+161	2.24946e+161
540	1	540	3.59913e+162	3.59913e+162
614	1	614	6.79857e+184	6.79857e+184
	21841	302596		6.79857e+184

### Sheet: Mouse
Cysteine Residues	Number of Proteins	Cys total	i space	total i space
0	650	0	0	0
1	906	906	2	1812
2	1315	2630	4	5260
3	1268	3804	8	10144
4	1307	5228	16	20912
5	1163	5815	32	37216
6	1316	7896	64	84224
7	1205	8435	128	154240
8	1223	9784	256	313088
9	1068	9612	512	546816
10	1216	12160	1024	1245184
11	1018	11198	2048	2084864
12	1005	12060	4096	4116480
13	779	10127	8192	6381568
14	641	8974	16384	10502144
15	496	7440	32768	16252928
16	445	7120	65536	29163520
17	395	6715	131072	51773440
18	347	6246	262144	90963968
19	306	5814	524288	160432128
20	282	5640	1048576	295698432
21	258	5418	2097152	541065216
22	222	4884	4194304	931135488
23	210	4830	8388608	1761607680
24	167	4008	16777216	2801795072
25	170	4250	33554432	5704253440
26	167	4342	67108864	11207180288
27	135	3645	134217728	18119393280
28	142	3976	268435456	38117834752
29	146	4234	536870912	78383153152
30	112	3360	1073741824	120259084288
31	131	4061	2147483648	281320357888
32	107	3424	4294967296	459561500672
33	109	3597	8589934592	936302870528
34	84	2856	17179869184	1443109011456
35	75	2625	34359738368	2576980377600
36	63	2268	68719476736	4329327034368
37	59	2183	137438953472	8108898254848
38	71	2698	274877906944	19516331393024
39	54	2106	549755813888	29686813949952
40	62	2480	1099511627776	68169720922112
41	44	1804	2199023255552	96757023244288
42	41	1722	4398046511104	180319906955264
43	48	2064	8796093022208	422212465065984
44	33	1452	17592186044416	580542139465728
45	26	1170	35184372088832	914793674309632
46	31	1426	70368744177664	2181431069507584
47	25	1175	140737488355328	3518437208883200
48	37	1776	281474976710656	1.04146e+16
49	19	931	562949953421312	1.0696e+16
50	15	750	1125899906842624	1.68885e+16
51	18	918	2251799813685248	4.05324e+16
52	20	1040	4503599627370496	9.0072e+16
53	17	901	9007199254740992	1.53122e+17
54	12	648	1.80144e+16	2.16173e+17
55	15	825	3.60288e+16	5.40432e+17
56	17	952	7.20576e+16	1.22498e+18
57	16	912	1.44115e+17	2.30584e+18
58	18	1044	2.8823e+17	5.18815e+18
59	7	413	5.76461e+17	4.03523e+18
60	18	1080	1.15292e+18	2.07526e+19
61	15	915	2.30584e+18	3.45876e+19
62	13	806	4.61169e+18	5.99519e+19
63	6	378	9.22337e+18	5.53402e+19
64	6	384	1.84467e+19	1.1068e+20
65	8	520	3.68935e+19	2.95148e+20
66	7	462	7.3787e+19	5.16509e+20
67	8	536	1.47574e+20	1.18059e+21
68	15	1020	2.95148e+20	4.42722e+21
69	13	897	5.90296e+20	7.67385e+21
70	12	840	1.18059e+21	1.41671e+22
71	9	639	2.36118e+21	2.12506e+22
72	5	360	4.72237e+21	2.36118e+22
73	6	438	9.44473e+21	5.66684e+22
74	5	370	1.88895e+22	9.44473e+22
75	3	225	3.77789e+22	1.13337e+23
76	3	228	7.55579e+22	2.26674e+23
77	3	231	1.51116e+23	4.53347e+23
78	4	312	3.02231e+23	1.20893e+24
79	7	553	6.04463e+23	4.23124e+24
80	5	400	1.20893e+24	6.04463e+24
81	5	405	2.41785e+24	1.20893e+25
82	8	656	4.8357e+24	3.86856e+25
84	5	420	1.93428e+25	9.67141e+25
85	5	425	3.86856e+25	1.93428e+26
86	5	430	7.73713e+25	3.86856e+26
87	4	348	1.54743e+26	6.1897e+26
88	2	176	3.09485e+26	6.1897e+26
89	5	445	6.1897e+26	3.09485e+27
90	2	180	1.23794e+27	2.47588e+27
91	5	455	2.47588e+27	1.23794e+28
92	3	276	4.95176e+27	1.48553e+28
93	4	372	9.90352e+27	3.96141e+28
94	2	188	1.9807e+28	3.96141e+28
95	4	380	3.96141e+28	1.58456e+29
96	2	192	7.92282e+28	1.58456e+29
97	5	485	1.58456e+29	7.92282e+29
98	4	392	3.16913e+29	1.26765e+30
99	2	198	6.33825e+29	1.26765e+30
100	4	400	1.26765e+30	5.0706e+30
101	5	505	2.5353e+30	1.26765e+31
103	1	103	1.01412e+31	1.01412e+31
104	5	520	2.02824e+31	1.01412e+32
105	1	105	4.05648e+31	4.05648e+31
106	3	318	8.11296e+31	2.43389e+32
107	2	214	1.62259e+32	3.24519e+32
108	1	108	3.24519e+32	3.24519e+32
109	2	218	6.49037e+32	1.29807e+33
110	4	440	1.29807e+33	5.1923e+33
112	4	448	5.1923e+33	2.07692e+34
113	1	113	1.03846e+34	1.03846e+34
114	1	114	2.07692e+34	2.07692e+34
117	1	117	1.66153e+35	1.66153e+35
119	2	238	6.64614e+35	1.32923e+36
120	3	360	1.32923e+36	3.98768e+36
122	1	122	5.31691e+36	5.31691e+36
123	4	492	1.06338e+37	4.25353e+37
125	2	250	4.25353e+37	8.50706e+37
126	2	252	8.50706e+37	1.70141e+38
127	1	127	1.70141e+38	1.70141e+38
128	1	128	3.40282e+38	3.40282e+38
129	1	129	6.80565e+38	6.80565e+38
130	2	260	1.36113e+39	2.72226e+39
131	2	262	2.72226e+39	5.44452e+39
132	1	132	5.44452e+39	5.44452e+39
133	2	266	1.0889e+40	2.17781e+40
134	1	134	2.17781e+40	2.17781e+40
135	2	270	4.35561e+40	8.71123e+40
138	1	138	3.48449e+41	3.48449e+41
140	1	140	1.3938e+42	1.3938e+42
143	2	286	1.11504e+43	2.23007e+43
145	2	290	4.46015e+43	8.9203e+43
146	1	146	8.9203e+43	8.9203e+43
148	3	444	3.56812e+44	1.07044e+45
155	1	155	4.56719e+46	4.56719e+46
159	1	159	7.30751e+47	7.30751e+47
161	1	161	2.923e+48	2.923e+48
162	2	324	5.84601e+48	1.1692e+49
163	1	163	1.1692e+49	1.1692e+49
172	1	172	5.98631e+51	5.98631e+51
180	1	180	1.5325e+54	1.5325e+54
194	1	194	2.51084e+58	2.51084e+58
195	1	195	5.02168e+58	5.02168e+58
199	1	199	8.03469e+59	8.03469e+59
200	1	200	1.60694e+60	1.60694e+60
203	1	203	1.28555e+61	1.28555e+61
204	1	204	2.5711e+61	2.5711e+61
207	1	207	2.05688e+62	2.05688e+62
208	1	208	4.11376e+62	4.11376e+62
211	1	211	3.29101e+63	3.29101e+63
213	1	213	1.3164e+64	1.3164e+64
215	1	215	5.26561e+64	5.26561e+64
216	1	216	1.05312e+65	1.05312e+65
217	1	217	2.10625e+65	2.10625e+65
218	1	218	4.21249e+65	4.21249e+65
222	1	222	6.73999e+66	6.73999e+66
231	1	231	3.45087e+69	3.45087e+69
233	1	233	1.38035e+70	1.38035e+70
235	1	235	5.5214e+70	5.5214e+70
243	1	243	1.41348e+73	1.41348e+73
245	1	245	5.65391e+73	5.65391e+73
249	1	249	9.04626e+74	9.04626e+74
255	1	255	5.7896e+76	5.7896e+76
258	1	258	4.63168e+77	4.63168e+77
301	1	301	4.07407e+90	4.07407e+90
329	1	329	1.09363e+99	1.09363e+99
332	1	332	8.749e+99	8.749e+99
346	1	346	1.43344e+104	1.43344e+104
361	1	361	4.69709e+108	4.69709e+108
363	1	363	1.87883e+109	1.87883e+109
514	1	514	5.36312e+154	5.36312e+154
523	1	523	2.74592e+157	2.74592e+157
549	1	549	1.84276e+165	1.84276e+165
	21709	277381	1.84276e+165	1.84276e+165
