## Supplementary material for "Computational Analysis of Human Cysteine Redox Proteoforms Reveals Novel Insights": Data file 9

### Sheet: mPEG studies from 2001
Protein	Species	UniProt	Cys	i	Redox grades	Observed	Accessed	100% RED	100% OX	Study	Oxidised	Observed	Percentage
NDUFS4	M. musculus	Q3UIU2	1	2	2	2	100	1	1	https://pubmed.ncbi.nlm.nih.gov/32242014/	1	1	100
PHB1	H. sapiens	P35232	1	2	2	2	100	1	1	https://pubmed.ncbi.nlm.nih.gov/30511403/	1	1	100
HSP27	H. sapiens	P04792	1	2	2	2	100	1	1	https://pubmed.ncbi.nlm.nih.gov/30511403/	1	1	100
ATPA	X. laevis	P08428	2	4	3	3	100	1	1	https://pubmed.ncbi.nlm.nih.gov/31234016/	2	2	100
ATPA	X. laevis	P08429	2	4	3	3	100	1	1	https://pubmed.ncbi.nlm.nih.gov/32150908/	2	2	100
ATPA	X. laevis	P08430	2	4	3	3	100	1	1	https://pubmed.ncbi.nlm.nih.gov/37192685/	2	2	100
GAPDH	S. cerevisiae	P00359	2	4	3	3	100	1	1	https://pubmed.ncbi.nlm.nih.gov/34969852/	2	2	100
TSA1	S. cerevisiae	P34760	2	4	3	3	100	1	1	https://pubmed.ncbi.nlm.nih.gov/24022485/	2	2	100
KAPCA	H. sapiens	P17612	2	4	3	3	100	1	1	https://pubmed.ncbi.nlm.nih.gov/23856010/	2	2	100
GAPDH	H. sapiens	P04406	3	8	4	4	100	1	1	https://journals.plos.org/plosone/article?id=10.1371/journal.pone.0300718	3	3	100
NDUFS3	M. musculus	Q9DCT2	3	8	4	2	50	1	0	https://pubmed.ncbi.nlm.nih.gov/32242014/	3	1	33.3333
CATA	M. musculus	P24270	4	16	5	4	80	1	0	https://pubmed.ncbi.nlm.nih.gov/28366801/	4	3	75
KCRM	O. cuniclus	P00563	4	16	5	5	100	1	1	https://pubmed.ncbi.nlm.nih.gov/11813984/	4	4	100
SOD1	H. sapiens	P00441	4	16	5	5	100	1	1	https://pubmed.ncbi.nlm.nih.gov/12458194/	4	4	100
PDK2	R. norvegicus	Q64536	4	16	5	3	60	1	0	https://pubmed.ncbi.nlm.nih.gov/22910903/	4	2	50
TIM13	H. sapiens	Q9Y5L4	4	16	5	5	100	1	1	https://pubmed.ncbi.nlm.nih.gov/19477928/	4	4	100
GAPDH	M. musculus	P16858	5	32	6	6	100	1	1	https://pubmed.ncbi.nlm.nih.gov/28366801/	5	5	100
TRAP1	H. sapiens	Q12931	5	32	6	5	83.3333	1	0	https://pubmed.ncbi.nlm.nih.gov/37085483/	5	4	80
NDUFV2	M. musculus	Q9D6T6	6	64	7	4	57.1429	1	1	https://pubmed.ncbi.nlm.nih.gov/32242014/	6	3	50
PSD-95	H. sapiens	P78352	6	64	7	3	42.8571	1	0	https://pubmed.ncbi.nlm.nih.gov/27307232/	6	2	33.3333
IDH3G	M. musculus	P70404	7	128	8	2	25	1	0	https://pubmed.ncbi.nlm.nih.gov/37055412/	7	1	14.2857
NDUFS2	M. musculus	Q91WD5	7	128	8	3	37.5	1	1	https://pubmed.ncbi.nlm.nih.gov/32242014/	7	2	28.5714
MIA40	H. sapiens	Q8N4Q1	7	128	8	4	50	1	0	https://pubmed.ncbi.nlm.nih.gov/19477928/	7	3	42.8571
ATG10	H. sapiens	Q9NT62	8	256	9	2	22.2222	1	0	https://pubmed.ncbi.nlm.nih.gov/29311554/	8	1	12.5
ATG10	H. sapiens	Q9H040	8	256	9	2	22.2222	1	1	https://pubmed.ncbi.nlm.nih.gov/29311554/	8	1	12.5
p53	H. sapiens	P04637	10	1024	11	3	27.2727	1	0	https://pubmed.ncbi.nlm.nih.gov/11813984/	10	2	20
p53	H. sapiens	P04637	10	1024	11	5	45.4545	1	1	https://pubmed.ncbi.nlm.nih.gov/14580323/	10	4	40
PKM2	H. sapiens	P14618	10	1024	11	3	27.2727	1	0	https://pubmed.ncbi.nlm.nih.gov/33749780/	10	2	20
PTP1B	H. sapiens	P18031	10	1024	11	6	54.5455	1	1	https://pubmed.ncbi.nlm.nih.gov/30511403/	10	5	50
KGP1	H. sapiens	Q13796	11	2048	12	3	25	1	0	https://pubmed.ncbi.nlm.nih.gov/23856010/	11	2	18.1818
NDUFV1	M. musculus	Q914Y0	12	4096	13	2	15.3846	1	1	https://pubmed.ncbi.nlm.nih.gov/32242014/	12	1	8.33333
ATG4B	H. sapiens	Q9Y4P1	13	8192	14	2	14.2857	1	0	https://pubmed.ncbi.nlm.nih.gov/29311554/	13	1	7.69231
ATG7	H. sapiens	O95352	20	1048576	21	2	9.52381	1	0	https://pubmed.ncbi.nlm.nih.gov/29311554/	20	1	5
				1068222

### Sheet: Sheet1
2	2	2
2	2	2
2	2	2
4	3	3
4	3	3
4	3	3
4	3	3
4	3	3
4	3	3
8	4	4
8	4	2
16	5	4
16	5	5
16	5	5
16	5	3
16	5	5
32	6	6
32	6	5
64	7	4
64	7	3
128	8	2
128	8	3
128	8	4
256	9	2
256	9	2
1024	11	3
1024	11	5
1024	11	3
1024	11	6
5310	169	100
